# Spatial multi-omics analysis reveals vimentin^high^ macrophages–endothelial cells niche shapes CAFs heterogeneity in colorectal cancer metastasis

**DOI:** 10.64898/2026.08.26.747355

**Authors:** Mingzhou Li, Bingyu Xu, Jieqiong Wu, Zhengyu Zhang, Bingze Chen, Yujie Chen, Danyi Li, Xinrui Tu, Kexin Wang, Zhihan Yang, Yifang Li, Yin Tan, Jinghao Huang, Yunfei Ni, Zilong Chen, Yining Chen, Junfeng Qiu, Sisi Zeng, Li Liang

**Author notes:** **Correspondence: Li Liang,** Department of Pathology, Nanfang Hospital, Southern Medical University, Guangzhou 510515, Guangdong, China. These authors have contributed equally to this work and share first authorship (Mingzhou Li, Bingyu Xu, Jieqiong Wu, Zhengyu Zhang).

## Abstract

The spatial architecture of the tumor microenvironment (TME) is pivotal in the progression of colorectal cancer (CRC) liver metastasis. By applying high-plex spatial multi-omic mapping and neighborhood analysis to a discovery cohort of colorectal cancer primary tumor (PT) and paired liver metastases (LM), we identified a specialized vimentin^high^ macrophages-endothelial cells niche that orchestrates cancer-associated fibroblast (CAF) phenotypes. Mechanistically, in primary tumors, vimentin^high^ macrophages secrete INHBA to activate the ACVR2/TGF-β axis in endothelial cells, driving CAFs toward a myCAF phenotype. Conversely, in liver metastases, these macrophages secrete CXCL9 to trigger the PI3K-Akt/NF-кB/CXCL12 cascade in endothelial cells, directing CAFs toward an iCAF state. Clinically, high niche activity predicts poor survival. Divergent endothelial signaling in primary versus metastatic lesions exposes site-specific stromal vulnerabilities for therapeutic targeting, with architectural features discernible from routine histopathology. These findings reveal a site-specific regulatory mechanism of the macrophage-endothelial niche, offering a novel and clinically significant biomarker for CRC prognosis.
