## Supplementary Table 1 for "Spatial multi-omics analysis reveals vimentin^high^ macrophages–endothelial cells niche shapes CAFs heterogeneity in colorectal cancer metastasis"

### Sheet: Sheet1
Supplementary Table1. Sequences of the primers used in the study
Primer name	5'to3'
RT-qPCR
h-INHBA-F	ACGGGTATGTGGAGATAGAGGA
h-INHBA-R	GGACTTTTAGGAAGAGCCAGACT
h-CXCL9-F	CCAGTAGTGAGAAAGGGTCGC
h-CXCL9-R	AGGGCTTGGGGCAAATTGTT
h-CXCL12-F	ATTCTCAACACTCCAAACTGTGC
h-CXCL12-R	ACTTTAGCTTCGGGTCAATGC
h-TGF-β-F	CTAATGGTGGAAACCCACAACG
h-TGF-β-R	TATCGCCAGGAATTGTTGCTG
h-βactin-F	AGAACATCATCCCTGCCTCTACTGG
h-βactin-R	CGCCTGCTTCACCACCTTCTTG
