## Supplementary Table 2 for "Spatial multi-omics analysis reveals vimentin^high^ macrophages–endothelial cells niche shapes CAFs heterogeneity in colorectal cancer metastasis"

### Sheet: Sheet1
Supplementary Table2. Sequences of the in Situ Sequencing probe used in the study
Name	Sequence
Homo sapiens CD68 molecule (CD68)-1	AGAGCACTGGAACAACCAGCCACAGGACTACCAAGAGCCA
Homo sapiens CD68 molecule (CD68)-2	CAGGGACCCTCAACTGCCACTCACAGTCCTGCCACCACTA
Homo sapiens CD68 molecule (CD68)-3	ACCAGCCCAGGATTCACCAGTTCTGCCCACCCAGAACCAC
Homo sapiens CD68 molecule (CD68)-4	CAAGGTCCAGGGAAGCTGTGAGGGTGCCCATCCCCACCTG
Homo sapiens CD68 molecule (CD68)-5	GACCGGTCCATCTTGCTGCCTCTCATCATCGGCCTGATCC
Homo sapiens keratin 76 (KRT76)-1	GGCAGAGGAGTAGGTAGTGGTTTTGGAGGGGCTGG
Homo sapiens keratin 76 (KRT76)-2	CAGACCACAGGCTCAGGGCCCAGCAGCCTGGAGCC
Homo sapiens keratin 76 (KRT76)-3	TGCCGCAGAGAATGAGTTTGTGGGGCTCAAGAAGGATGT
Homo sapiens keratin 76 (KRT76)-4	GCCTGACAGATGAAGTCAGCTTCCTGAGGACCCTCTATG
Homo sapiens keratin 76 (KRT76)-5	GGCCCTGTACCAGACCAAGCTTGGGGAGCTGCAGACCACA
Homo sapiens keratin 76 (KRT76)-6	TCAGTGGTCAGCAATGTCACCAGCACAAGTGGCAGCTCTG
Homo sapiens platelet and endothelial cell adhesion molecule 1-1	CCACGATGTGGCTTGGAGTCCTGCTGACCCTTCTGCTCTG
Homo sapiens platelet and endothelial cell adhesion molecule 1-2	GTGCTTCGCGGATGTCAGCACCACCTCTCACGTCAAGCCT
Homo sapiens platelet and endothelial cell adhesion molecule 1-3	AGGTGTTGGTGGAAGGAGTGCCCAGTCCCAGGGTGACACT
Homo sapiens platelet and endothelial cell adhesion molecule 1-4	GAGCACAGTGGCAACTACACGTGCAAAGTGGAGTCCAGCC
Homo sapiens platelet and endothelial cell adhesion molecule 1-5	CTGTCCTGCTCCATCCCAGGAGCACCTCCAGCCAACTTCA
Homo sapiens platelet and endothelial cell adhesion molecule 1-6	TACTGCACAGCCTTCAACAGAGCCAACCACGCCTCCAGTG
Homo sapiens platelet and endothelial cell adhesion molecule 1-7	AAAGCCAAGGCCAAGCAGATGCCAGTGGAAATGTCCAGGC
Homo sapiens podoplanin (PDPN)-1	GTGCCGAAGATGATGTGGTGACTCCAGGAACCAGCGAAGA
Homo sapiens podoplanin (PDPN)-2	ACGCGCAAGAACAAAGTCCAAGCGCCACAGCCTCAAACGT
Homo sapiens podoplanin (PDPN)-3	ACCCTGGTTGGAATCATAGTTGGGGTCTTACTAGCCATCG
Homo sapiens actin alpha 2, smooth muscle (ACTA2)-1	CCTGACCCTGAAGTACCCGATAGAACATGGCATCATC
Homo sapiens actin alpha 2, smooth muscle (ACTA2)-2	CGCACAACTGGCATCGTGCTGGACTCTGGAGATGGTGTCA
Homo sapiens actin alpha 2, smooth muscle (ACTA2)-3	TGTAGCTCTGGACTTTGAAAATGAGATGGCCACTGCC
Homo sapiens actin alpha 2, smooth muscle (ACTA2)-4	TCTATGCTAACAATGTCCTATCAGGGGGCACCACTATGT
Homo sapiens CD163 molecule (CD163)-1	GACACATCTGGCTTGACAGCGTTTCTTGCCAGGGACATGA
Homo sapiens CD163 molecule (CD163)-2	AACCCAGACTGGTTGGAGGGGACATTCCCTGTTCTGGACG
Homo sapiens CD163 molecule (CD163)-3	GCCCAGAAGGAACTTGTAGCCACAGCAGGGATGTTGGAGT
Homo sapiens CD163 molecule (CD163)-4	CTCGTGCAATTCATCGTCTTTGGGCCCAACAAGGCCTACC
Homo sapiens CD163 molecule (CD163)-5	ATGCCCACGTGGTTTGCAGACAGCTGGGCTGTGGAGAGGC
Homo sapiens CD163 molecule (CD163)-6	TGACTCTTGGGACTTGGACGATGCTCAGGTGGTGTGTCAA
Homo sapiens CD163 molecule (CD163)-7	CCACAAAAAGCCACAACAGGTCGCTCATCCCGTCAGTCAT
Homo sapiens keratin 77 (KRT77)-1	GGGTTCTGTGTGTTATGCTCGAGGGAGGTGTGGTGGTGGT
Homo sapiens keratin 77 (KRT77)-2	GAGCACCAGTGGTTTCTGCCAGGGTGGGGGAGTAGGGGGA
Homo sapiens keratin 77 (KRT77)-3	CTGCAGCAGGTGAACACCTCAACTGGAACCAACAACCTGG
Homo sapiens keratin 77 (KRT77)-4	GAACGCGGAGGTCAGGAGCATGCAGGATGTCGTGGAGGAC
Homo sapiens keratin 77 (KRT77)-5	GACCTGGACAGCATCATCGATGCAGTGCGGACCCAGTATG
Homo sapiens keratin 77 (KRT77)-6	GACTACCAGGCCATGCTGGGGGTCAAGCTGTCCCTGGATG
Homo sapiens marker of proliferation Ki-67 (MKI67)-1	TGATCAACGCCGTAGGTCCTGCAAAACAGCCCCTGCTTCC
Homo sapiens marker of proliferation Ki-67 (MKI67)-2	AAGAAGTGGCCAAGAACGCCTAAGGAAGAGGCCCAGTCAC
Homo sapiens marker of proliferation Ki-67 (MKI67)-3	GGACCTGACAGAGAACTTAACCGGCAGCAAGAGACGGCCA
Homo sapiens marker of proliferation Ki-67 (MKI67)-4	GAAACAAACGCCATCAGCAGGCAAAGCCATGCACACACCC
Homo sapiens marker of proliferation Ki-67 (MKI67)-5	CGGCAAGCTCACACAGACGTCAGGGAAGACCACACAGACA
Homo sapiens marker of proliferation Ki-67 (MKI67)-6	CCATCAGCAGGCAAAGCCATGGACACACCAAAACCAGCAG
Homo sapiens marker of proliferation Ki-67 (MKI67)-7	AGCAGCAAGTGTAACTGGTAGCAGGAGGCAGCTGAGAACT
Homo sapiens marker of proliferation Ki-67 (MKI67)-8	ACGCAGAAGATGTAATTGGCAGCAGGAGACAGCCAAGAGC
Homo sapiens hypoxia inducible factor 1 subunit alpha (HIF1A)-1	AGGCCTCTGTGATGAGGCTTACCATCAGCTATTTGCGTG
Homo sapiens hypoxia inducible factor 1 subunit alpha (HIF1A)-2	CAGAATGAAGTGTACCCTAACTAGCCGAGGAAGAACTATG
Homo sapiens hypoxia inducible factor 1 subunit alpha (HIF1A)-3	CCACAGGACAGTACAGGATGCTTGCCAAAAGAGGTGG
Homo sapiens hypoxia inducible factor 1 subunit alpha (HIF1A)-4	GCTGAAACGCCAAAGCCACTTCGAAGTAGTGCTGACCCTG
Homo sapiens hypoxia inducible factor 1 subunit alpha (HIF1A)-5	CCTGAAAGCGCAAGTCCTCAAAGCACAGTTACAGTATTCCA
Homo sapiens hypoxia inducible factor 1 subunit alpha (HIF1A)-6	AGGAATTGGAACATTATTACAGCAGCCAGACGATCATGC
Homo sapiens CD274 molecule (CD274)-1	GAGGGCTACCCCAAGGCCGAAGTCATCTGGACAAGCAGTG
Homo sapiens CD274 molecule (CD274)-2	GCTGAATTGGTCATCCCAGAACTACCTCTGGCACATCC
Homo sapiens CD274 molecule (CD274)-3	ATGCCTTGGTGTAGCACTGACATTCATCTTCCGTTTAAG
Homo sapiens cytotoxic T-lymphocyte associated protein 4 (CTLA4)-1	GCTGAACCTGGCTACCAGGACCTGGCCCTGCACTCTCCTG
Homo sapiens cytotoxic T-lymphocyte associated protein 4 (CTLA4)-2	CATCTCCAGGCAAAGCCACTGAGGTCCGGGTGACAGTGCT
Homo sapiens cytotoxic T-lymphocyte associated protein 4 (CTLA4)-3	TGAGGGCCATGGACACGGGACTCTACATCTGCAAGGTGGA
Homo sapiens cytotoxic T-lymphocyte associated protein 4 (CTLA4)-4	CCACCGCCATACTACCTGGGCATAGGCAACGGAACCCAGA
Homo sapiens lymphocyte activating 3 (LAG3)-1	TCCCCCTCCAGGATCTCAGCCTTCTGCGAAGAGCAGGGGT
Homo sapiens lymphocyte activating 3 (LAG3)-2	CCACTTAGCGGAAAGCTTCCTCTTCCTGCCCCAAGTCAGC
Homo sapiens lymphocyte activating 3 (LAG3)-3	GGGACCCGGTCTTTCCTCACTGCCAAGTGGACTCCTCCTG
Homo sapiens lymphocyte activating 3 (LAG3)-4	CTACACCTGCCATATCCATCTGCAGGAACAGCAGCTCAAT
Homo sapiens lymphocyte activating 3 (LAG3)-5	GGACAAGAACGCTTTGTGTGGAGCTCTCTGGACACCCCAT
Homo sapiens lymphocyte activating 3 (LAG3)-6	TCCCGCTCTTCCATCCTCAGAGTGCTGATGGCACCCCTTC
Homo sapiens cadherin 1 (CDH1)-1	GCATCACTGGCCAAGGAGCTGACACACCCCCTGTTGGTGT
Homo sapiens cadherin 1 (CDH1)-2	ATCGCTTACACCATCCTCAGCCAAGATCCTGAGCTCCCTG
Homo sapiens cadherin 1 (CDH1)-3	AAGGTGAGGGGTTAAGCACAACAGCAACAGCTGTGATCAC
Homo sapiens cadherin 1 (CDH1)-4	GACACTGGTGCCATTTCCACTCGGGCTGAGCTGGACAGGG
Homo sapiens cadherin 1 (CDH1)-5	TGCTCTTGCTGTTTCTTCGGAGGAGAGCGGTGGTCAAAGA
Homo sapiens cadherin 1 (CDH1)-6	TGAAGGAAGCGGTTCCGAAGCTGCTAGTCTGAGCTCCCTG
Homo sapiens vimentin (VIM)-1	TTGACAATGCGTCTCTGGCACGTCTTGACCTTGAACGCAA
Homo sapiens vimentin (VIM)-2	TGTTTCCAAGCCTGACCTCACGGCTGCCCTGCGTGACGTA
Homo sapiens vimentin (VIM)-3	CTGCCAACCGGAACAATGACGCCCTGCGCCAGGCAAAGCA
Homo sapiens vimentin (VIM)-4	CTGGAACGCCAGATGCGTGAAATGGAAGAGAACTTTGCCG
Homo sapiens SLAM family member 6 (SLAMF6)-1	GTGGCTGTTCCAATCGCTCCTGTTTGTCTTCTGCTTTGGC
Homo sapiens SLAM family member 6 (SLAMF6)-2	TCCGAAACAGGGAAAGCGACTGAACTTCACCCAGTCCTAC
Homo sapiens SLAM family member 6 (SLAMF6)-3	CAGCCAAACCTCACTGTCTCCTGGGACCCCAGGATTTCCA
Homo sapiens SLAM family member 6 (SLAMF6)-4	GTCTTCGGTTTCATCATACTGCTGTTACTTGTTTTGAGG
Homo sapiens C-X-C motif chemokine ligand 12 (CXCL12)-1	CTACAGATGCCCATGCCGATTCTTCGAAAGCCATGTTGCC
Homo sapiens C-X-C motif chemokine ligand 12 (CXCL12)-2	CTGAAGAACAACAACAGACAAGTGTGCATTGACCCGAAG
Homo sapiens collagen type X alpha 1 chain (COL10A1)-1	TACGCTGAACGATACCAAATGCCCACAGGCATAAAAGGCC
Homo sapiens collagen type X alpha 1 chain (COL10A1)-2	GACCACCAGGAAAACCAGGCTACGGAAGTCCTGGACTCCA
Homo sapiens collagen type X alpha 1 chain (COL10A1)-3	CTGTGCCAGGAAAACCTGGACAACAGGGACCCACAGGAGC
Homo sapiens collagen type X alpha 1 chain (COL10A1)-4	AGGGGAAATGGGATATGGTGCTCCTGGTCGTCCAGGTGAG
Homo sapiens collagen type X alpha 1 chain (COL10A1)-5	GGAAAACCAGGGTACCCAGGAAAACCAGGTCTCGATGGTC
Homo sapiens collagen type X alpha 1 chain (COL10A1)-6	TAAAGGCAGGCCAAAGGCCCAGTCTTTCTGGGACCCCTCT
Homo sapiens S100 calcium binding protein A4 (S100A4)-1	TCCACCTTCCACAAGTACTCGGGCAAAGAGGGTGACAAGT
Homo sapiens S100 calcium binding protein A4 (S100A4)-2	AAGCTGATGAGCAACTTGGACAGCAACAGGGACAACGAGG
