## Supplementary Table 3 for "Spatial multi-omics analysis reveals vimentin^high^ macrophages–endothelial cells niche shapes CAFs heterogeneity in colorectal cancer metastasis"

### Sheet: Sheet1
Supplementary Table3. BD® AbSeq Immune Discovery Panel (30 antibodies)
Specificity	Clone
CD3	UCHT1
CD4	SK3
CD8	SK1
CD11c	B-Ly6
CD14	MPHIP9
CD16	3G8
CD19	SJ25C1
CD25	2A3
CD27	M-T271
CD28	L293
CD45RA	HI100
CD56	NCAM16
CD62L	DREG-56
CD127	HIL-7R-M21
CD134	ACT35
CD137	4B4-1
CD161	HP-3G10
CD183 (CXCR3)	1C6/CXCR3
CD185 (CXCR5)	RF8B2
CD186 (CXCR6)	13B 1E5
CD196 (CCR6)	11A9
CD197 (CCR7)	2-L1-A
CD272	J168-540
CD278	DX29
CD279	EH12.1
CD357 (GITR)	V27-580
CD366 (TIM-3)	7D3
HLA-DR	G46-6
IgD	IA6-2
IgM	G20-127
