## Supplementary Table 4 for "Spatial multi-omics analysis reveals vimentin^high^ macrophages–endothelial cells niche shapes CAFs heterogeneity in colorectal cancer metastasis"

### Sheet: Sheet1
Supplementary Table4. The signature gene set for VIM⁺ macrophages, iCAFs and myCAFs
	VIM⁺ macrophages	iCAFs	myCAFs
1	TM4SF19	DPT	RGS5
2	LPL	MFAP5	FOXS1
3	SLAMF9	ABCA8	HEYL
4	SPP1	SCARA5	CDH6
5	APOC2	C16orf89	NOTCH3
6	APOC1	PCOLCE2	CSPG4
7	TREM2	OGN	CNN1
8	CHI3L1	ADH1B	ACTA2
9	MARCO	CILP	MYH11
10	FBP1	SFRP1	TAGLN
11	HAMP	TNXB	EDNRA
12	FABP3	PI16	FRZB
13	CD68	CFD	LMOD1
14	GSDME	CADM3	ASPN
15	GPNMB	LRRN4CL	EFHD1
16	GAPLINC	ADAMDEC1	KCNE4
17	APOE	IGFBP6	BGN
18	CCL18	FBLN1	GUCY1B1
19	SLC2A5	STMN2	PDGFRB
20	OTOA	GSTM5	TBX2
21	IFI30	SFRP2	CSRP2
22	RAB7B	NOVA1	RASL12
23	PLA2G7	SVEP1	CARMN
24	LIPA	LINC01082	FNDC1
25	MMP9	DCN	THBS2
26	RAB42	TCF21	TNC
27	RETN	HAPLN1	MYL9
28	MMP19	C1QTNF3	ID4
29	MSR1	PTN	MYLK
30	CYP27A1	MFAP4	ACTG2
